# PAMP-Induced secreted Peptide-Like 6 (PIPL6) functions as an amplifier of plant immune response through RLK7 and WRKY33 module

**DOI:** 10.1101/2022.11.30.518506

**Authors:** Javad Najafi, Ragnhild Sødal Gjennestad, Ralph Kissen, Tore Brembu, Zdenka Bartosova, Per Winge, Atle M Bones

## Abstract

Plant peptide hormones are engaged in the regulation of plant developmental programs and immunity. PAMP-Induced Peptide (PIP) hormones are new class of signaling peptide with diverse functional roles in the regulation of plant development and stress responses. In this study, we have investigated the function of PAMP-Induced secreted Peptide-Like 6 (PIPL6) as an amplifier of plant immunity against necrotrophic fungal pathogens in *Arabidopsis thaliana*. We have applied an integrated omics approach to unveil the function and downstream signaling pathways initiated by PIPL6. *PIPL6* is highly and transiently induced by treatment with different elicitors. Exogenous application of synthetic peptide designed from the C-terminal conserved domain of PIPL6 resulted in strong transcriptional induction of many genes involved in the regulation of plant immunity. Further gene expression analysis revealed that induction of marker genes by PIPL6 peptide requires the receptor-like kinase 7 (RLK7). Immunoblotting and gene expression analysis demonstrated that exogenous applications of PIPL6 peptide activates MAPK6, MAPK3, and WRKY33 module in an RLK7-dependent manner. The levels of salicylic acid, jasmonic acid, camalexin, and glucosinolates were differentially regulated in *PIPL6* knock-down and overexpression lines challenged by necrotrophic pathogen *Botrytis cinerea*. Bioassays using the necrotrophic fungal pathogens *Botrytis cinerea* and *Alternaria brassicae* showed that *pipl6* knock-down lines were more susceptible to these pathogens while *PIPL6* overexpression lines exhibited enhanced resistance. Altogether, these results indicate that the PIPL6 peptide functions as a new damage-associated molecular pattern (DAMP) and acts as an amplifier of Arabidopsis immunity.
