## Supplementary Table 1 for "PAMP-Induced secreted Peptide-Like 6 (PIPL6) functions as an amplifier of plant immune response through RLK7 and WRKY33 module"

### Sheet: Sheet1
			List of primers used in this study
			Genotyping	Locus	Forward	Reverse
			LBN_Salk Lines		CGGAACCACCATCAAACAGGAT
			JL-202_ Wisc Lines		CATTTTATAATAACGCTGCGGACATCTAC
			RP (gene specific primer)	AT1G47178a		AGCCAGTAACTAAGCCTCTGATTAGTG
			LP (gene specific primer)	AT1G47178a	GAAAACACGAAATCCAAATCAAC
			RT-PCR primers	Locus	Forward	Reverse
			RT-PIPL6	AT1G47178a	AGTCAAGGATCGATGGAGAAGAAG	ATGTATAACGACTTGTGCAAAC
			Actin2	AT3G18780	TCCCTCAGCACATTCCAGCAGAT	AACGATTCCTGGACCTGCCTCATC
			qRT-PCR primers	Locus	Forward	Reverse
			PIPL6	AT1T47178a	CTAATCAGAGGCTTAGTTACTG	ATGTATAACGACTTGTGCAAAC
			TIP41	AT4G34270	GTGAAAACTGTTGGAGAGAAGCAA	TCAACTGGATACCCTTTCGCA
			RRTF1	AT4G34410	AGTTGAAGCAGAGCAATGG	TCATCCACTCCTCCATATTGC
			PDF1.2	AT5G44420	GCAAGAATCAGTGCATTAACCT	TACACACGATTTAGCACCAAAG
			ICS1	AT1G74710	ATTGATCTATGCGGGGACAG	TGGACAAAAGCTCGTACCTGAG
			FRK1	AT2G19190	CTGGATCCATCGGTTACCTTGA	CTGGATCCATCGGTTACCTTGA
			RLK7	AT1G09970	ACCGATAGAGGCAGAGTTTGG	TGTCCACAATCTCCATCACACT
			MYB51	AT1G18570	TGATGTTGGAGGAGTCTTGTG	AAGTCTTGACGTTCATAGACCG
			EDS5	AT4G39030	GCGTCGTTCGGTTACAGG	GCGTCGTTCGGTTACAGG
			ZAT12	AT5G59820	AAGCAGTTTCATTCGTTCCAAG	TTCTTCATCAATCCAGACGACA
			TAT3	AT2G24850	TGATTTCTGCACGAAGCTAGT	TTGTACCACTGATTCGTCGGTT
			WRKY18	AT4G31800	AATCCTTTCTCCGCAAAAC	CTCACTTGCGCTCTCGTCTT
			WRKY33	AT2G38470	GACATTCTTGACGACGGTTACA	CGATGGTTGTGCACTTGTAGTA
			WRKY40	AT1G80840	GCGAGTTGAAGAAGATCCA	TGTCACACATCAAGGTTAGCATC
			WRKY53	AT4G23810	GAGTCATCATCGCCAAGATTAC	TTCTCCAGCTAAAGACATCATC
			WRKY60	AT2G25000	ACTCAGTCTCGGACCAATCG	CATTGATATCCATCTTTCACAGTCA
			PIP1	AT4G28460	GATGAGAAGAGTTAGTTGGTC	GGAACCACCACGTGTTCTACGA
			PIP2	AT4G37290	TGTTAAGCACTCAGGTCCAAG	TTTCTCGACCTAGATGGGTATG
			PIP3	AT2G23270	ACTGAGACGCTTGAATATGGT	AAGCAGCCACATTAACTGGTTC
			JAZ7	AT2G34600	AACTGCGACAAGCCTTTACTCA	TTGATTCGTCCAACGAGCTATG
			JAZ8	AT1G30135	AGATGTTACCCATCTTCAGGC	ACCCGTTTGAGGATGACTTCAGGC
			JAZ9	AT1G70700	TCAATGCAGCTCCTCGTAACA	TTTGCGCTTCTCCAAGAACCGA
			PR1	AT2G14610	TCTTCCCTCGAAAGCTCAA	TCTTCCCTCGAAAGCTCAA
			MYC2	AT1G32640	CCGAGTCCGGTTCATTCT	TCTCGGGAGAAAGTGTTATTGAA
			PAD3	AT3G26830	GGTTTCTCGACAGTTCCGTTGA	TTCAACAATGCCATCTCAACAAGTA
			PIPL6 overexpression lines
			Gateway primers	Locus	Forward	Reverse
			PIPL6:CDS	AT1G47178a	GGGGACAAGTTTGTACAAAAAAGCAGGCTCGATGGAGAAGAAGCTTATGA	GGGGACCACTTTGTACAAGAAAGCTGGGTCTAGTGTCCACGGCCTTTCCT
